# A proposed workflow to analyze bacterial transcripts in RNAseq from blood extracellular vesicles of people with Multiple Sclerosis

**DOI:** 10.1101/2024.04.23.590754

**Authors:** Alex M. Ascensión, Miriam Gorostidi-Aicua, Ane Otaegui-Chivite, Ainhoa Alberro, Rocio del Carmen Bravo-Miana, Tamara Castillo-Trivino, Laura Moles, David Otaegui

## Abstract

**Motivation:** The taxonomical characterisation of bacterial species derived from genetic material blood, including reads derived from bacterial extracellular vesicles (bEVs) poses certain challenges, such as the proper discrimination of “true” reads from contaminating reads. This is a common issue in taxa profiling and can lead to the false discovery of species that are present in the sample. To avoid such biases a careful approximation to taxa profiling is necessary.

**Results:** In this work we propose a workflow to analyze the presence of bacterial transcripts as indicative of putative bEVs circulating in the blood of people with MS (pwMS). The workflow includes several reference mapping steps against the host genome and a consensus selection of genera based on different taxa profilers. The consensus selection is performed with a flagging system that removes species with low abundance or with high variation across profilers. Additionally, the inclusion of biological samples from known cultured species as well as the generation of artificial reads constitute two key aspects of this workflow.

**Availability:** The workflow is available at the following repository: https://github.com/NanoNeuro/EV_taxprofiling.
