## Supplementary material for "A proposed workflow to analyze bacterial transcripts in RNAseq from blood extracellular vesicles of people with Multiple Sclerosis": CSV and XLSX files obtained during data analysis: artificial_species_table.csv

Kingdom	Genus	Species	NCBI Tax ID	Relative abundance	N reads
Animal	Homo	sapiens	9606	0.95	47500000
Bacteria	Cutibacterium	acnes	1747	0.0075	375000
Bacteria	Dietzia	maris	37915	0.005	250000
Bacteria	Bifidobacterium	bifidum	1681	0.005	250000
Bacteria	Lactobacillus	acidophilus	1579	0.0025	125000
Bacteria	Bacteroides	fragilis	817	0.0025	125000
Bacteria	Roseburia	intestinalis	166486	0.0025	125000
Bacteria	Stenotrophomonas	maltophilia	40324	0.0015	75000
Bacteria	Sphingomonas	paucimobilis	13689	0.0015	75000
Bacteria	Taylorella	equigenitalis	29575	0.001	50000
Bacteria	Kinneretia	asaccharophila	582607	0.0005	25000
Fungi	Aspergillus	chevalieri	182096	0.005	250000
Fungi	Malassezia	restricta	76775	0.0025	125000
Fungi	Saccharomyces	cerevisiae	4932	0.0025	125000
Fungi	Plenodomus	lingam	5022	0.0015	75000
Fungi	Alternaria	alternata	5599	0.0015	75000
Virus	Burzaovirus	intestinihominis	2955562	0.0025	125000
Virus	Elvirus	EL	1984787	0.0015	75000
Virus	Lentivirus	HIV1	11676	0.0015	75000
Virus	Nickievirus	nickie	2560688	0.0015	75000
Virus	Lymphocryptovirus	humangamma4	3050299	0.0005	25000
