## Supplementary material for "A proposed workflow to analyze bacterial transcripts in RNAseq from blood extracellular vesicles of people with Multiple Sclerosis": CSV and XLSX files obtained during data analysis: percentage_reads_profilers.csv

						WITH HUMAN READS				WITHOUT HUMAN READS
			Base	Nf-core	Bowtie2	KAIJU	KRAKEN2	KRAKENUNIQ	CENTRIFUGE	KAIJU	KRAKEN2	KRAKENUNIQ	CENTRIFUGE
POOL1	RR	M	56548742	3773201	3285362	519034	3110650	3083732	2135720	27988	214457	205031	378572
POOL2	RR	M	42205676	4918861	4470992	523585	3541220	3367441	2747726	121896	1218028	1066735	1000758
POOL3	RR	F	48792251	4540128	3313766	251113	2628853	2554945	1795252	40576	695996	626063	651871
POOL4	RR	F	47145951	4286091	2890592	263145	2505590	2472886	1705900	28936	310124	277821	369273
POOL5	SP	M	44694021	3546300	2780500	207320	2140821	2078432	1541209	54935	729327	681498	665725
POOL6	SP	M	55640398	24341044	23795696	613108	18204750	15549396	13651917	500051	17267842	14616095	12999825
POOL7	SP	F	55697936	5177604	4056426	250682	2946107	2797751	2273048	83411	1239877	1089038	998330
POOL8	SP	F	47826994	14183262	13663279	365072	11398824	11306916	8679537	192319	9896014	9811522	7691528
POOL9	HC	M	42852541	4435788	3726676	272316	2631965	2560575	2051266	92743	1294292	1225924	1170037
POOL10	HC	M	55067711	4739392	2997142	280372	2462987	2472564	2075463	38254	473402	472530	546825
POOL11	HC	F	41656703	3142099	2175410	163549	1768534	1743988	1135990	24764	323179	306220	324238
POOL12	HC	F	40367876	4384370	3671389	208808	2722505	2669234	1878452	68984	1016242	994393	972987
ACIDOLA			2463392	2381402	2381132	342100	2278000	2341026	2311500	342100	2275413	2336358	2311302
BLACTIS			2109117	2092420	2092397	234697	2069938	2076500	2066688	234697	2069611	2076047	2066670
ARTIFICIAL			50000028	5600847	5165137	1310815	1398150	2206171	4658361	1303931	1314451	1949458	4068219
						WITH HUMAN READS				WITHOUT HUMAN READS
			% Base	% nf-core	% bowtie2	%KAIJU	%KRAKEN2	%KRAKENU	% CENTRI	%KAIJU	%KRAKEN2	%KRAKENU	% CENTRI
POOL1			100.00	6.67	5.81	0.92	5.50	5.45	3.78	0.05	0.38	0.36	0.67
POOL2			100.00	11.65	10.59	1.24	8.39	7.98	6.51	0.29	2.89	2.53	2.37
POOL3			100.00	9.31	6.79	0.51	5.39	5.24	3.68	0.08	1.43	1.28	1.34
POOL4			100.00	9.09	6.13	0.56	5.31	5.25	3.62	0.06	0.66	0.59	0.78
POOL5			100.00	7.93	6.22	0.46	4.79	4.65	3.45	0.12	1.63	1.52	1.49
POOL6			100.00	43.75	42.77	1.10	32.72	27.95	24.54	0.90	31.03	26.27	23.36
POOL7			100.00	9.30	7.28	0.45	5.29	5.02	4.08	0.15	2.23	1.96	1.79
POOL8			100.00	29.66	28.57	0.76	23.83	23.64	18.15	0.40	20.69	20.51	16.08
POOL9			100.00	10.35	8.70	0.64	6.14	5.98	4.79	0.22	3.02	2.86	2.73
POOL10			100.00	8.61	5.44	0.51	4.47	4.49	3.77	0.07	0.86	0.86	0.99
POOL11			100.00	7.54	5.22	0.39	4.25	4.19	2.73	0.06	0.78	0.74	0.78
POOL12			100.00	10.86	9.09	0.52	6.74	6.61	4.65	0.17	2.52	2.46	2.41
ACIDOLA			100.00	96.67	96.66	13.89	92.47	95.03	93.83	13.89	92.37	94.84	93.83
BLACTIS			100.00	99.21	99.21	11.13	98.14	98.45	97.99	11.13	98.13	98.43	97.99
ARTIFICIAL			100.00	11.20	10.33	2.62	2.80	4.41	9.32	2.61	2.63	3.90	8.14
